# Interferon-regulated genetic programs and JAK/STAT pathway activate the intronic promoter of the short ACE2 isoform in renal proximal tubules

**DOI:** 10.1101/2021.01.15.426908

**Authors:** Jakub Jankowski, Hye Kyung Lee, Julia Wilflingseder, Lothar Hennighausen

## Abstract

Recently, a short, interferon-inducible isoform of Angiotensin-Converting Enzyme 2 (ACE2), dACE2 was identified. ACE2 is a SARS-Cov-2 receptor and changes in its renal expression have been linked to several human nephropathies. These changes were never analyzed in context of *dACE2*, as its expression was not investigated in the kidney. We used Human Primary Proximal Tubule (HPPT) cells to show genome-wide gene expression patterns after cytokine stimulation, with emphasis on the *ACE2/dACE2* locus. Putative regulatory elements controlling *dACE2* expression were identified using ChIP-seq and RNA-seq. qRT-PCR differentiating between *ACE2* and *dACE2* revealed 300- and 600-fold upregulation of *dACE2* by IFNα and IFNβ, respectively, while full length *ACE2* expression was almost unchanged. JAK inhibitor ruxolitinib ablated *STAT1* and *dACE2* expression after interferon treatment. Finally, with RNA-seq, we identified a set of genes, largely immune-related, induced by cytokine treatment. These gene expression profiles provide new insights into cytokine response of proximal tubule cells.
