## Supplementary Table 5 for "Interferon-regulated genetic programs and JAK/STAT pathway activate the intronic promoter of the short ACE2 isoform in renal proximal tubules"

### Sheet: reference comparison
Supplmentary Table 5. List of studies on dACE2 upregulation in multiple cell lines
Reference	DOI	Target Tissue	Cell line	Stimulation method	Detection method
Onabajo et al.	https://doi.org/10.1038/s41588-020-00731-9	breast cancer	T47D, HTB133	Sendai virus infection	RT-PCR
		liver cancer	HepG2
		prostate cancer	PC3, DU145, 22RV1
		bladder	Hblak
		bladder cancer	RT-4, HT-1376
		colon cancer	Caco2, T84
		lung cancer	A549
		tonsils	tonsil epithelium
		lung	bronchial epithelium	IFNα and IFNλ1-3 stimulation	RT-PCR
		colon	organoids	IFNβ and IFNλ1-3 stimulation	RT-PCR
		ileum	organoids
		lung	nasal airway epithelial cells	Rhiovirus infection	RNA-seq
		lung	human lung explants	Influenza infection	RNA-seq
		lung cancer	H292	Respiratory syncytial virus infection	RNA-seq
		colon cancer	T84	IFNγ stimulation	RT-PCR
		colon cancer	Caco2, T84	SARS-CoV-2 infection	RT-PCR
		colon	organoids
		ileum	organoids
Blume et al.	https://doi.org/10.1101/2020.07.31.230870	lung	bronchial epithelium	Rhinovirus infection	RT-PCR
				IFNβ stimulation	RT-PCR
Ng et al.	https://doi.org/10.1038/s41588-020-00732-8	lung	bronchial epithelium	IFNβ stimulation	RNA-seq
				SARS-CoV-2 infection	RNA-seq
				Influenza infection	RNA-seq
		tongue cancer	SCC-4	IFNα and IFNγ stmulation	RT-PCR
			SCC-25		RT-PCR
		lung	bronchial epithelium	IFNα, IFNβ and IFNγ stmulation	RT-PCR
Lee et al.	https://doi.org/10.1101/2020.10.04.325415	lung	small airway epithelium	IFNα, IFNβ, IFNγ and IFNλ stmulation	RT-PCR, RNA-seq
Current study		kidney	proximal tubule epithelium	IFNα, IFNβ and IFNγ stmulation	RT-PCR, RNA-seq
